# Position of *de novo* purine biosynthesis gene disruptions shapes purine-starvation phenotypes in *Saccharomyces cerevisiae*

**DOI:** 10.64898/2026.03.04.709599

**Authors:** Z. Ozolina, A. Kokina, A. Zile, E.T. Auzins, K. Pleiko, A. Kristjuhan, J. Liepins

## Abstract

Purine starvation induces a quiescence-like and stress-resistant physiological state in *Saccharomyces cerevisiae*, but it remains unclear whether this response is uniform across all disruptions of the *de novo* adenine biosynthetic pathway. Here, we used a pathway-position series of adenine-biosynthesis deletion mutants to test how the location of the metabolic blockage shapes cellular adaptation to purine starvation, using nitrogen starvation as a reference condition. Across mutants, purine starvation induced a shared core response marked by reduced growth, repression of ribosome-biogenesis and rRNA-processing modules, and accumulation of cells in G1/G0 phase. However, the magnitude and composition of the response varied systematically with pathway position. Early-pathway mutants showed the strongest desiccation tolerance and stress-associated transcriptional remodelling, whereas late-pathway mutants showed weaker protection. The *ade16Δade17Δ* double mutant was a distinct outlier, with altered carbon-flux distribution and limited stress resilience, suggesting that late-pathway disruption produces a physiologically different starvation state. Transcriptome analysis showed partial overlap with nitrogen starvation, but also pathway-position-dependent regulation of metabolic, ribosome-related, mitochondrial, and stress-response modules. Together, these results indicate that purine starvation is not a single physiological condition, but a set of related starvation states shaped by the position of the metabolic block within the purine biosynthetic pathway.
