## Appendix 1 for "Position of *de novo* purine biosynthesis gene disruptions shapes purine-starvation phenotypes in *Saccharomyces cerevisiae*"

### Sheet: Strains
Name of the strain, used in the publication	Strain number	Strain	Genotype	Source
prototroph	Y78	CEN.PK 113-7A	MATa	Gift from Peter Richard, VTT Biotechnology, Finland
ade4Δ	Y249	CEN.PK MatA ade4	CEN.PK MatA delta ade4:kanMX4	This study, spore dissection
ade57Δ	Y256	CEN.PK MatA ade57	CEN.PK MatA ade57:kanMX	This study, homologous recombination
ade8Δ	Y218	CEN.PK MatA ade8	CEN.PK MatA delta ade8:kanMX4	This study, spore dissection
ade6Δ	Y228	CEN.PK MatA ade6	CEN.PK MatA delta ade6:kanMX4	This study, spore dissection
ade2Δ	Y211	CEN.PK MatA ade2	CEN.PK MatA delta ade2:kanMX4	This study, spore dissection
ade1Δ	Y208	CEN.PK MatA ade1	CEN.PK MatA delta ade1:kanMX4	This study, spore dissection
ade16Δade17Δ	Y257	CEN.PK MatA ade16 ade17	CEN.PK MatA ade16:kanMX ade17:kanMX	This study, spore dissection
gcn2Δ	Y308	CEN.PK prot. Gcn2	Y78 gnc2 or CEN.PK MatA delta gcn2:hyg	This study, homologous recombination
ste12Δ	Y309	CEN.PK. prot. Ste12	Y78 ste12 or CEN.PK MatA delta ste12:hyg	This study, homologous recombination
msn2Δ	Y310	CEN.PK prot. Msn2	Y78 msn2 or CEN.PK MatA delta msn2:hyg	This study, homologous recombination
ade2Δ gcn2Δ	Y311	CEN.PK ade2 Gcn2	Y211 gcn2 or CEN.PK MatA delta ade2:kanMX4 gcn2::hyg	This study, homologous recombination
ade4Δ fhl1Δ	Y312	CEN.PK ade4 Fhl1	Y249 fhl1 or CEN.PK MatA delta ade4:kanMX4 fhl1::hyg	This study, homologous recombination
ade4Δ fkh1Δ	Y313	CEN.PK ade4 Fkh1	Y249 fkh1 or CEN.PK MatA delta ade4:kanMX4 fkh1::hyg	This study, homologous recombination
ade8Δste12Δ	Y314	CEN.PK ade8 Ste12	Y218 ste12 or CEN.PK MatA delta ade8:kanMX4 ste12::hyg	This study, homologous recombination
gln3Δ	Y315	CEN.PK prot. Gln3	Y78 gln3 or CEN.PK MatA delta gln3:hyg	This study, homologous recombination
gcn4Δ	Y316	CEN.PK. prot. Gcn4	Y78 gnc4 or CEN.PK MatA delta gcn4:hyg	This study, homologous recombination
fkh1Δ	Y317	CEN.PK prot. Fkh1	Y78 fkh1 or CEN.PK MatA delta fkh1:hyg	This study, homologous recombination
ade4Δ gcn2Δ	Y318	CEN.PK ade4 Gcn2	Y249 gcn2 or CEN.PK MatA delta ade4:kanMX4 gcn2::hyg	This study, homologous recombination
ade4Δste12Δ	Y319	CEN.PK ade4 Ste12	Y249 ste12 or CEN.PK MatA delta ade4:kanMX4 ste12::hyg	This study, homologous recombination
ade8Δ fhl1Δ	Y320	CEN.PK ade8 Fhl1	Y218 fhl1 or CEN.PK MatA delta ade8:kanMX4 fhl1::hyg	This study, homologous recombination
ade2Δ gln3Δ	Y321	CEN.PK ade2 Gln3	Y211 gln3 or CEN.PK MatA delta ade2:kanMX4 gln3::hyg	This study, homologous recombination
ade2Δ fhl1Δ	Y322	CEN.PK ade2 Fhl1	Y211 fhl1 or CEN.PK MatA delta ade2:kanMX4 fhl1::hyg	This study, homologous recombination
ade2Δ msn2Δ	Y323	CEN.PK ade2 Msn2	Y211 msn2 or CEN.PK MatA delta ade2:kanMX4 msn2::hyg	This study, homologous recombination
ade4Δ gcn4Δ	Y324	CEN.PK ade4 Gcn4	Y249 gcn4 or CEN.PK MatA delta ade4:kanMX4 gcn4::hyg	This study, homologous recombination
ade4Δ msn2Δ	Y325	CEN.PK ade4 Msn2	Y249 msn2 or CEN.PK MatA delta ade4:kanMX4 msn2::hyg	This study, homologous recombination
ade8Δ gcn4Δ	Y326	CEN.PK ade8 Gcn4	Y218 gcn4 or CEN.PK MatA delta ade8:kanMX4 gcn4::hyg	This study, homologous recombination
ade8Δ fkh1Δ	Y327	CEN.PK ade8 Fkh1	Y218 fkh1 or CEN.PK MatA delta ade8:kanMX4 fkh1::hyg	This study, homologous recombination
ade2Δ gcn4Δ	Y331	CEN.PK ade2 Gcn4	Y211 gcn4 or CEN.PK MatA delta ade2:kanMX4 gcn4::hyg	This study, homologous recombination
ade2Δ fkh1Δ	Y332	CEN.PK ade2 Fkh1	Y211 fkh1 or CEN.PK MatA delta ade2:kanMX4 fkh1::hyg	This study, homologous recombination
ade2Δste12Δ	Y333	CEN.PK ade2 Ste12	Y211 ste12 or CEN.PK MatA delta ade2:kanMX4 ste12::hyg	This study, homologous recombination
ade4Δ gln3Δ	Y334	CEN.PK ade4 Gln3	Y249 gln3 or CEN.PK MatA delta ade4:kanMX4 gln3::hyg	This study, homologous recombination
ade8Δ gln3Δ	Y335	CEN.PK ade8 Gln3	Y218 gln3 or CEN.PK MatA delta ade8:kanMX4 gln3::hyg	This study, homologous recombination
ade8Δ gcn2Δ	Y336	CEN.PK ade8 Gcn2	Y218 gcn2 or CEN.PK MatA delta ade8:kanMX4 gcn2::hyg	This study, homologous recombination
ade8Δ msn2Δ	Y337	CEN.PK ade8 Msn2	Y218 msn2 or CEN.PK MatA delta ade8:kanMX4 msn2::hyg	This study, homologous recombination
fhl1Δ	Y338	CEN.PK prot fhl1	Y78 fhl1 or CEN.PK MatA delta fhl1:hyg	This study, homologous recombination
fhl1Δ	Y339	CEN.PK prot fhl1	Y78 fhl1 or CEN.PK MatA delta fhl1:hyg	This study, homologous recombination
