## Appendix 2 for "Position of *de novo* purine biosynthesis gene disruptions shapes purine-starvation phenotypes in *Saccharomyces cerevisiae*"

### Sheet: mju, h^-1
protSD	protN	ade4SD	ade4N	ade4ade	ade57SD	ade57N	ade57ade	ade8SD	ade8N	ade8ade	ade6SD	ade6N	ade6ade	ade2SD	ade2N	ade2ade	ade1SD	ade1N	ade1ade	ade16ade17SD	ade16ade17N	ade16ade17adehisplus
0.3969	0.1529	0.3687	0.1546	0.2022	0.3312	0.1341	0.1718	0.3673	0.1635	0.1639	0.2766	0.1593	0.1991	0.3123	0.1422	0.1591	0.3403	0.1386	0.1639	0.1599	0.0685	0.0583
0.408	0.17	0.3694	0.1654	0.1883	0.385	0.1357	0.1657	0.341	0.1677	0.181	0.3024	0.1657	0.1802	0.3363	0.1621	0.1857	0.3494	0.1477	0.1553	0.1547	0.0671	0.0601
0.3697	0.1528	0.3553	0.1582	0.2083	0.3253	0.1515	0.1701		0.1479	0.1758	0.3285	0.1546	0.1822	0.3266	0.1444	0.1758		0.1725	0.1593	0.1495		0.0634
0.3723					0.313	0.1439			0.1565		0.3228	0.1731		0.2905		0.0892		0.175				0.0712
														0.3467				0.1816
Average														0.3464
0.386725	0.158567	0.364467	0.1594	0.1996	0.338625	0.1413	0.1692	0.35415	0.1589	0.173567	0.307575	0.163175	0.187167	0.326467	0.149567	0.15245	0.34485	0.16308	0.1595	0.1547	0.0678	0.06325
Stdev
0.0187447	0.00990168	0.00794628	0.00549909	0.0102504	0.0318327	0.00804156	0.00314802	0.0185969	0.00866718	0.00876603	0.0234939	0.00802968	0.0103828	0.0218986	0.0109098	0.043572	0.00643467	0.0187725	0.00430349	0.0052	0.000989949	0.00570526

### Sheet: biomass mM
protSD	protN	ade4SD	ade4N	ade4ade	ade57SD	ade57N	ade57ade	ade8SD	ade8N	ade8ade	ade6SD	ade6N	ade6ade	ade2SD	ade2N	ade2ade	ade1SD	ade1N	ade1ade	ade16ade17SD	ade16ade17N	ade16ade17adehisplus
16.004	6.16532	14.8669	6.23387	8.15323	13.3548	5.40726	6.92742	14.8105	6.59274	6.60887	11.1532	6.42339	8.02823	12.5927	5.73387	6.41532	13.7218	5.58871	6.60887	6.44758	2.7621	2.35081
16.4516	6.85484	14.8952	6.66935	7.59274	15.5242	5.47177	6.68145	13.75	6.7621	7.29839	12.1935	6.68145	7.26613	13.5605	6.53629	7.4879	14.0887	5.95565	6.2621	6.2379	2.70565	2.42339
14.9073	6.16129	14.8669	6.23387	8.15323	13.1169	6.10887	0.0248		5.96371	6.60887	13.246	6.23387	8.02823	13.1694	5.82258	7.08871		6.95565	6.42339	6.02823		2.55645
15.0121					12.621	5.80242			6.31048		13.0161	6.97984		11.7137		3.59677		7.05645				2.87097
														13.9798				7.32258
														13.9677
Average
15.5938	6.39382	14.8763	6.37903	7.9664	13.6542	5.69758	4.54456	14.2802	6.40726	6.83871	12.4022	6.57964	7.77419	13.164	6.03091	6.14718	13.9052	6.57581	6.43145	6.2379	2.73387	2.5504
Stdev
0.755833	0.399261	0.0162962	0.251427	0.323596	1.28358	0.324256	3.91616	0.749875	0.349483	0.398092	0.947334	0.323778	0.439997	0.883006	0.439911	1.75694	0.259463	0.756956	0.173528	0.209677	0.0399173	0.230051

### Sheet: glucose mM
protSD	protN	ade4SD	ade4N	ade4ade	ade57SD	ade57N	ade57ade	ade8SD	ade8N	ade8ade	ade6SD	ade6N	ade6ade	ade2SD	ade2N	ade2ade	ade1SD	ade1N	ade1ade	ade16ade17SD	ade16ade17N	ade16ade17adehisplus
17.6309	5.89023	17.0491	6.19818	7.46935	16.7576	8.35171	8.01144	17.3705	8.56516	7.18351	18.1231	7.31951	9.27579	13.6705	10.3708	7.31437	17.1396	9.21605	7.71834	12.163	12.6399	6.622
17.9712	5.92029	18.3118	6.29176	6.18833	17.8489	5.90852	7.81369	15.2232	7.06947	7.66173	18.0581	6.87572	8.52223	14.721	6.88816	9.48991	17.5979	9.88068	6.64567	11.2614	9.65677	6.49532
15.4762	5.53049	17.419	5.89432	7.1029	17.1187	9.06035	7.76542		8.82593	7.14969	15.9346	6.09691	8.70247	17.6342	7.61791	6.93302		5.03612	6.88472	13.0041		7.09481
16.5089					13.0954	6.639			9.75129		17.1846	10.3369		15.685		6.79287		7.79625				8.84611
														19.2768				6.71126
														19.1851
average
16.8968	5.78034	17.5933	6.12809	6.92019	16.2052	7.4899	7.86352	16.2968	8.55296	7.33165	17.3251	7.65725	8.8335	16.6954	8.2923	7.63254	17.3688	7.72807	7.08291	12.1428	11.1483	7.26456
stdev
1.13458	0.216891	0.649179	0.207786	0.65976	2.12231	1.46445	0.130355	1.51838	1.11227	0.286361	1.02099	1.8565	0.393496	2.3585	1.83667	1.2577	0.32409	1.94505	0.563129	0.871537	2.10939	1.08547

### Sheet: ethanol
protSD	protN	ade4SD	ade4N	ade4ade	ade57SD	ade57N	ade57ade	ade8SD	ade8N	ade8ade	ade6SD	ade6N	ade6ade	ade2SD	ade2N	ade2ade	ade1SD	ade1N	ade1ade	ade16ade17SD	ade16ade17N	ade16ade17adehisplus
27.3969	8.27502	29.5535	7.83525	8.86461	27.7454	9.25138	10.1098	22.9694	10.5427	9.24005	30.4902	12.2225	14.4424	24.2443	13.3733	9.31128	23.8109	10.3487	8.84922	17.0861	15.3606	9.1118
27.9382	7.49785	27.2172	9.86669	7.96157	26.9034	9.21918	13.7445	23.0139	10.9428	9.77211	29.1579	11.5485	11.852	26.1075	12.7247	8.0369	24.4476	10.0183	8.54186	29.1395	13.8004	9.19163
24.6774	8.79089	27.22	9.81168	8.19226	27.4777	10.3695	10.6333		13.6286	9.32738	29.3133	10.2791	11.9703	30.617	12.8253	6.30804		8.3466	8.35182	16.8118		11.1569
31.0633					23.8415	10.8802			12.7919		29.5452	16.6906		27.2328		10.5915		8.86451				11.5275
														29.8986				10.5391
average														29.0325
27.7689	8.18792	27.9969	9.17121	8.33948	26.492	9.93006	11.4959	22.9917	11.9765	9.44652	29.6267	12.6852	12.7549	27.8555	12.9744	8.56192	24.1293	9.62343	8.58097	21.0125	14.5805	10.2469
stdev
2.61899	0.650901	1.34805	1.1573	0.469173	1.80159	0.829018	1.96488	0.0314713	1.47406	0.285335	0.597316	2.78918	1.46261	2.64606	0.349097	1.82905	0.450236	0.965214	0.250996	7.03958	1.10326	1.2741

### Sheet: glycerol
protSD	protN	ade4SD	ade4N	ade4ade	ade57SD	ade57N	ade57ade	ade8SD	ade8N	ade8ade	ade6SD	ade6N	ade6ade	ade2SD	ade2N	ade2ade	ade1SD	ade1N	ade1ade	ade16ade17SD	ade16ade17N	ade16ade17adehisplus
3.4221	0.790772	3.5765	0.804565	1.78716	4.13074	0.979935	3.92111	3.2926	0.872694	2.36091	3.86758	0.918105	3.22499	4.01795	1.12836	2.02059	3.58393	0.854822	1.84086	5.47065	4.65727	2.0664
3.1541	0.645078	3.78112	0.676171	1.59186	4.06903	0.928029	4.15414	3.10211	0.919462	3.09191	3.77801	0.869719	3.03374	4.32673	2.01391	2.43184	3.67977	0.772834	1.76745	5.41287	4.2571	2.01563
2.98426	1.4342	3.86899	0.772746	1.89697	4.44398	1.0391	4.34329		1.86949	2.56609	4.63527	0.828006	2.63604	4.77836	2.11298	1.79598		0.919662	1.73189	5.46675		4.61715
1.56072					4.11753	2.35458			2.05237		4.78641	2.16261		4.25019		1.06845		1.86775				4.83136
														3.08557				1.85946
														3.01753
average
2.7803	0.956682	3.7422	0.751161	1.75867	4.19032	1.32541	4.13951	3.19735	1.4285	2.67297	4.26682	1.19461	2.96492	3.91272	1.75175	1.82921	3.63185	1.2549	1.78006	5.45009	4.45718	3.38263
stdev
0.832789	0.419907	0.150078	0.0668632	0.154538	0.171173	0.687614	0.211466	0.134702	0.619602	0.377037	0.517707	0.646383	0.300441	0.71151	0.54214	0.571444	0.0677679	0.558101	0.055568	0.0322936	0.282962	1.55177

### Sheet: acetic acid
protSD	protN	ade4SD	ade4N	ade4ade	ade57SD	ade57N	ade57ade	ade8SD	ade8N	ade8ade	ade6SD	ade6N	ade6ade	ade2SD	ade2N	ade2ade	ade1SD	ade1N	ade1ade	ade16ade17SD	ade16ade17N	ade16ade17adehisplus
1.06115	0.726076	0.627363	0.70233	0.303776	0.605142	0.724764	0	0.862306	0.540779	0.194969	0.774294	0.621884	0.275586	0.428151	0.547555	0.583279	0.638425	0.830592	0.714577	0.339879	0.290034	0.247067
0.849779	0.730521	0.718868	0.71654	0.218721	0.518196	0.847285	0	0.544499	0.595005	0.144228	0.786991	0.547743	0.250481	0.461054	0.492453	0.388128	0.655497	0.811121	0.747741	0.161573	0.282412	0.252468
1.08339	0.828632	0.684732	0.765243	0.267023	0.192701	0.922626	0		0.976667	0.14317	0.546884	0.542383	0.164784	0.862493	0.473779	0.451876		1.10178	0.740077	0.207643		0.359557
1.00815					0.405314	0.879421			0.87125		0.63633	0.45049		0.767159		0.851641		1.27266				0.410159
														1.21003				1.13747
														1.2115
average
1.00062	0.761743	0.676988	0.728037	0.263173	0.430338	0.843524	0	0.703402	0.745925	0.160789	0.686125	0.540625	0.230284	0.823398	0.504596	0.568731	0.646961	1.03072	0.734131	0.236365	0.286223	0.317313
stdev
0.105395	0.0579704	0.0462415	0.0329948	0.0426578	0.1783	0.0849781	0	0.224724	0.211195	0.0296051	0.115203	0.070193	0.058097	0.344184	0.0383578	0.205364	0.0120719	0.202025	0.0173628	0.0925579	0.00538973	0.080714

### Sheet: CO2
protSD	protN	ade4SD	ade4N	ade4ade	ade57SD	ade57N	ade57ade	ade8SD	ade8N	ade8ade	ade6SD	ade6N	ade6ade	ade2SD	ade2N	ade2ade	ade1SD	ade1N	ade1ade	ade16ade17SD	ade16ade17N	ade16ade17adehisplus
27.3969	8.27502	29.5535	7.83525	8.86461	27.7454	9.25138	10.1098	22.9694	10.5427	9.24005	30.4902	12.2225	14.4424	24.2443	13.3733	9.31128	23.8109	10.3487	8.84922	17.0861	15.3606	9.1118
27.9382	7.49785	27.2172	9.86669	7.96157	26.9034	9.21918	13.7445	23.0139	10.9428	9.77211	29.1579	11.5485	11.852	26.1075	12.7247	8.0369	24.4476	10.0183	8.54186	29.1395	13.8004	9.19163
24.6774	8.79089	27.22	9.81168	8.19226	27.4777	10.3695	10.6333		13.6286	9.32738	29.3133	10.2791	11.9703	30.617	12.8253	6.30804		8.3466	8.35182	16.8118		11.1569
31.0633					23.8415	10.8802			12.7919		29.5452	16.6906		27.2328		10.5915		8.86451				11.5275
														29.8986				10.5391
														29.0325
average
27.7689	8.18792	27.9969	9.17121	8.33948	26.492	9.93006	11.4959	22.9917	11.9765	9.44652	29.6267	12.6852	12.7549	27.8555	12.9744	8.56192	24.1293	9.62343	8.58097	21.0125	14.5805	10.2469
stdev
2.61899	0.650901	1.34805	1.1573	0.469173	1.80159	0.829018	1.96488	0.0314713	1.47406	0.285335	0.597316	2.78918	1.46261	2.43594	0.349097	1.82905	0.450236	0.965214	0.250996	7.03958	1.10326	1.2741

### Sheet: together
	CEN.PK prototroph		CEN.PK ade4			CEN.PK ade57			CEN.PK ade8			CEN.PK ade6			CEN.PK ade2			CEN.PK ade1			CEN.PK ade16ade17
	SD+	N-	SD+	N-	ade-	SD+	N-	ade-	SD+	N-	ade-	SD+	N-	ade-	SD+	N-	ade-	SD+	N-	ade-	SD+	N-	ade-his+
mju, h^-1	0.3867250	0.1585667	0.3644667	0.1594000	0.1996000	0.338625	0.1413000	0.1692000	0.3541500	0.1589	0.173567	0.307575	0.163175	0.187167	0.326467	0.149567	0.15245	0.34485	0.16308	0.1595	0.1547	0.0678	0.06325
stdev	0.0187447	0.00990168	0.00794628	0.00549909	0.0102504	0.0318327	0.00804156	0.00314802	0.0185969	0.00866718	0.00876603	0.0234939	0.00802968	0.0103828	0.0218986	0.0109098	0.043572	0.00643467	0.0187725	0.00430349	0.0052	0.000989949	0.00570526
biomass, mM	15.5938	6.39382	14.8763	6.37903	7.9664	13.6542	5.69758	4.54456	14.2802	6.40726	6.83871	12.4022	6.57964	7.77419	13.164	6.03091	6.14718	13.9052	6.57581	6.43145	6.2379	2.73387	2.5504
stdev	0.755833	0.399261	0.0162962	0.251427	0.323596	1.28358	0.324256	3.91616	0.749875	0.349483	0.398092	0.947334	0.323778	0.439997	0.883006	0.439911	1.75694	0.259463	0.756956	0.173528	0.209677	0.0399173	0.230051
glucose, mM	16.8968	5.78034	17.5933	6.12809	6.92019	16.2052	7.4899	7.86352	16.2968	8.55296	7.33165	17.3251	7.65725	8.8335	16.6954	8.2923	7.63254	17.3688	7.72807	7.08291	12.1428	11.1483	7.26456
stdev	1.13458	0.216891	0.649179	0.207786	0.65976	2.12231	1.46445	0.130355	1.51838	1.11227	0.286361	1.02099	1.8565	0.393496	2.3585	1.83667	1.2577	0.32409	1.94505	0.563129	0.871537	2.10939	1.08547
ethanol	27.7689	8.18792	27.9969	9.17121	8.33948	26.492	9.93006	11.4959	22.9917	11.9765	9.44652	29.6267	12.6852	12.7549	27.8555	12.9744	8.56192	24.1293	9.62343	8.58097	21.0125	14.5805	10.2469
stdev	2.61899	0.650901	1.34805	1.1573	0.469173	1.80159	0.829018	1.96488	0.0314713	1.47406	0.285335	0.597316	2.78918	1.46261	2.64606	0.349097	1.82905	0.450236	0.965214	0.250996	7.03958	1.10326	1.2741
glycerol	2.7803	0.956682	3.7422	0.751161	1.75867	4.19032	1.32541	4.13951	3.19735	1.4285	2.67297	4.26682	1.19461	2.96492	3.91272	1.75175	1.82921	3.63185	1.2549	1.78006	5.45009	4.45718	3.38263
stdev	0.832789	0.419907	0.150078	0.0668632	0.154538	0.171173	0.687614	0.211466	0.134702	0.619602	0.377037	0.517707	0.646383	0.300441	0.71151	0.54214	0.571444	0.0677679	0.558101	0.055568	0.0322936	0.282962	1.55177
acetic acid	1.00062	0.761743	0.676988	0.728037	0.263173	0.430338	0.843524	0	0.703402	0.745925	0.160789	0.686125	0.540625	0.230284	0.823398	0.504596	0.568731	0.646961	1.03072	0.734131	0.236365	0.286223	0.317313
stdev	0.105395	0.0579704	0.0462415	0.0329948	0.0426578	0.1783	0.0849781	0	0.224724	0.211195	0.0296051	0.115203	0.070193	0.058097	0.344184	0.0383578	0.205364	0.0120719	0.202025	0.0173628	0.0925579	0.00538973	0.080714
CO2	27.7689	8.18792	27.9969	9.17121	8.33948	26.492	9.93006	11.4959	22.9917	11.9765	9.44652	29.6267	12.6852	12.7549	27.8555	12.9744	8.56192	24.1293	9.62343	8.58097	21.0125	14.5805	10.2469
stdev	2.61899	0.650901	1.34805	1.1573	0.469173	1.80159	0.829018	1.96488	0.0314713	1.47406	0.285335	0.597316	2.78918	1.46261	2.43594	0.349097	1.82905	0.450236	0.965214	0.250996	7.03958	1.10326	1.2741
