## Appendix 4 for "Position of *de novo* purine biosynthesis gene disruptions shapes purine-starvation phenotypes in *Saccharomyces cerevisiae*"

### Sheet: Sheet1
				UP		% in user set
					ade4		ade6		ade8		ade2		ade16ade17 a-h-		ade16ade17 a-h+		R5.0
			ade-		Msn2p	78.68%	Msn2p	76.92%	Msn2p	74.47%	Msn2p	75.08%	Msn4p	48.51%	Msn2p	61.88%	Msn2p	78.35%
					Msn4p	74.02%	Msn4p	72.12%	Msn4p	70.25%	Msn4p	66.67%	Gln3p	45.96%	Msn4p	59.38%	Msn4p	70.76%
					Ste12p	63.73%	Ste12p	61.78%	Fhl1p	55.66%	Cin5p	53.27%	Hac1p	39.57%	Fhl1p	46.88%	Fhl1p	58.04%
					Fhl1p	56.86%	Fhl1p	59.62%	Cin5p	51.63%	Fhl1p	50.16%	Adr1p	22.13%	Spt23p	38.75%	Cin5p	53.35%
					Cin5p	54.66%	Cin5p	53.85%	Ndt80p	47.98%	Ndt80p	46.11%	Gis1p	20.00%	Hac1p	38.12%	Spt23p	46.21%
					Hac1p	46.32%	Ndt80p	45.91%	Hac1p	44.72%	Spt23p	45.48%	Rlm1p	17.02%	Hap4p	32.50%	Hac1p	45.09%
					Ndt80p	45.34%	Hac1p	45.43%	Spt23p	44.15%	Hsf1p	43.93%	Rme1p	16.17%	Adr1p	31.25%	Ndt80p	41.96%
					Spt23p	45.10%	Spt23p	44.95%	Hsf1p	42.61%	Yrr1p	39.25%	Gat4p	11.91%	Rlm1p	28.12%	Hsf1p	39.51%
					Hsf1p	43.87%	Hsf1p	42.55%	Yrr1p	34.55%	Hac1p	38.01%	Cat8p	6.81%	Gis1p	22.50%	Rlm1p	36.61%
					Rlm1p	36.76%	Rlm1p	37.02%	Rlm1p	33.97%	Adr1p	34.58%	Hot1p	6.38%	Rme1p	18.75%	Gis1p	33.71%
					Gis1p	34.31%	Yrr1p	35.10%	Adr1p	29.56%	Gis1p	31.46%			Mig1p	18.12%	Adr1p	32.59%
					Adr1p	34.31%	Adr1p	32.93%	Gis1p	29.37%	Abf1p	29.60%			Gat4p	15.00%	Hap4p	26.56%
				DOWN
					Fkh1p	65.29%	Fkh1p	62.98%	Fkh1p	67.75%	Fkh1p	70.82%	Pdr1p	82.44%	Pdr1p	84.62%	Fkh1p	73.86%
					Fkh2p	57.04%	Fkh2p	55.29%	Fkh2p	60.70%	Fkh2p	63.17%	Fkh1p	78.63%	Fkh1p	79.81%	Msn2p	64.73%
					Rap1p	48.30%	Fhl1p	48.08%	Fhl1p	49.32%	Rap1p	55.52%	Rap1p	70.99%	Sfp1p	76.92%	Fhl1p	63.90%
					Fhl1p	46.12%	Rap1p	47.60%	Rap1p	47.97%	Fhl1p	53.82%	Sfp1p	69.08%	Rap1p	75.48%	Spt23p	63.49%
					Gln3p	45.15%	Spt23p	45.67%	Spt23p	45.80%	Spt23p	50.14%	Spt23p	65.65%	Fhl1p	74.04%	Rap1p	63.49%
					Spt23p	45.15%	Gln3p	43.99%	Gln3p	45.26%	Gln3p	46.18%	Fhl1p	65.65%	Spt23p	72.60%	Sfp1p	61.41%
					Ifh1p	34.95%	Yrr1p	36.30%	Ifh1p	38.48%	Yrr1p	40.51%	Ste12p	65.27%	Ste12p	65.87%	Yrr1p	59.34%
					Pip2p	26.94%	Ifh1p	35.10%	Yrr1p	34.96%	Ifh1p	40.23%	Fkh2p	62.60%	Fkh2p	64.90%	Fkh2p	58.09%
					Thi2p	22.82%	Pip2p	26.20%	Hap2p	30.35%	Ndt80p	39.66%	Msn2p	58.40%	Ifh1p	59.13%	Gln3p	51.04%
					Dal82p	22.82%	Skn7p	22.60%	Pip2p	27.91%	Hap2p	34.56%	Gln3p	54.96%	Yrr1p	58.65%	Ndt80p	50.62%
					Cup9p	22.57%	Thi2p	22.36%	Thi2p	24.39%	Pip2p	29.75%	Yrr1p	51.91%	Gln3p	53.37%	Msn4p	48.13%
					Yap7p	18.20%	Dal82p	22.36%	Dal82p	24.39%	Dal82p	26.91%	Ndt80p	50.00%	Ndt80p	52.40%	Ifh1p	43.98%
			N-
				UP
					prot.		ade4		ade6		ade8		ade2		ade16ade17
					Met32p	83.79%	Met32p	83.50%	Met32p	84.03%	Met32p	81.35%	Met32p	84.82%	Msn2p	59.76%
					Msn2p	80.00%	Msn2p	79.12%	Msn2p	79.09%	Msn2p	74.31%	Msn2p	76.26%	Msn4p	53.25%
					Msn4p	75.52%	Msn4p	76.09%	Msn4p	75.67%	Msn4p	69.72%	Msn4p	71.98%	Gln3p	52.07%
					Ste12p	67.24%	Ste12p	68.69%	Ste12p	69.96%	Ste12p	66.36%	Ste12p	68.09%	Ndt80p	44.97%
					Fhl1p	58.28%	Cin5p	58.92%	Fhl1p	61.22%	Fhl1p	56.57%	Cin5p	59.14%	Cin5p	44.38%
					Cin5p	56.90%	Fhl1p	57.24%	Cin5p	56.65%	Cin5p	55.96%	Fhl1p	56.81%	Hac1p	39.05%
					Ndt80p	49.66%	Fkh1p	48.15%	Spt23p	49.43%	Hac1p	48.32%	Ndt80p	48.25%	Adr1p	24.26%
					Hsf1p	48.28%	Spt23p	47.47%	Ndt80p	49.05%	Ndt80p	47.71%	Fkh1p	47.86%	Gis1p	19.53%
					Spt23p	46.90%	Ndt80p	47.14%	Fkh1p	49.05%	Fkh1p	47.09%	Spt23p	46.30%	Dal81p	18.34%
					Hac1p	45.52%	Hsf1p	43.77%	Hac1p	47.15%	Spt23p	44.65%	Hac1p	44.36%	Rme1p	17.16%
					Rlm1p	42.76%	Hac1p	42.76%	Hsf1p	45.25%	Hsf1p	44.34%	Hsf1p	43.58%	Hot1p	5.92%
					Yrr1p	38.62%	Rlm1p	42.09%	Rlm1p	44.11%	Yrr1p	40.67%	Yrr1p	42.02%
				DOWN	prot.		ade4		ade6		ade8		ade2		ade16ade17
					Fkh1p	65.98%	Fkh1p	66.91%	Fkh1p	65.14%	Fkh1p	65.86%	Fkh1p	64.24%	Fkh1p	51.12%
					Fkh2p	61.00%	Fkh2p	59.56%	Fkh2p	59.63%	Fkh2p	62.07%	Fkh2p	56.98%	Ino4p	43.26%
					Fhl1p	45.75%	Rap1p	52.94%	Spt23p	46.48%	Fhl1p	45.52%	Gln3p	42.44%	Yrr1p	38.76%
					Gln3p	43.99%	Spt23p	49.63%	Fhl1p	45.87%	Gln3p	44.48%	Spt23p	42.15%	Ino2p	34.83%
					Spt23p	43.40%	Fhl1p	49.26%	Yrr1p	35.78%	Spt23p	43.79%	Fhl1p	38.95%	Hms1p	26.40%
					Ifh1p	34.31%	Gln3p	45.22%	Ifh1p	33.94%	Ifh1p	35.52%	Ifh1p	27.33%	Thi2p	22.47%
					Hap2p	31.09%	Yrr1p	38.24%	Hap2p	31.50%	Hap2p	34.14%	Thi2p	18.60%	Sut1p	22.47%
					Pip2p	29.03%	Ifh1p	37.50%	Pip2p	28.75%	Pip2p	30.00%	Dal82p	18.60%	Met4p	18.54%
					Thi2p	23.46%	Hap2p	35.29%	Skn7p	23.55%	Thi2p	23.79%	Yap7p	16.28%	Hap1p	17.98%
					Dal82p	23.46%	Pip2p	29.04%	Thi2p	22.63%	Dal82p	23.10%	Msn1p	8.14%	Nrg1p	14.04%
					Cup9p	22.87%	Dal82p	26.47%	Dal82p	22.63%	Cup9p	22.76%	Spt8p	0.29%	Nrg2p	6.74%
					Yap7p	19.65%	Tye7p	25.37%	Yap7p	18.35%	Yap7p	18.62%	Spt7p	0.29%
